# Edaphic controls on genome size and GC content of bacteria in soil microbial communities

**DOI:** 10.1101/2021.11.17.469016

**Authors:** Peter F. Chuckran, Cody Flagg, Jeffrey Propster, William A. Rutherford, Ella Sieradzki, Steven J. Blazewicz, Bruce Hungate, Jennifer Pett-Ridge, Egbert Schwartz, Paul Dijkstra

## Abstract

Bacteria in soil microbial communities are crucial to terrestrial ecosystem function, yet our understanding of the fundamental characteristics of their genomes, such as GC content and genome size, is not complete. Much of our understanding of the mechanisms which shape their genomic traits is derived from other systems or from isolated bacteria. Here we determined average genome size, GC content, codon usage, and amino acid content from 398 soil metagenomes across a broad geographic range and used machine-learning to determine which environmental parameters most strongly explain the distribution of these traits. We found that genomic trait averages were most related to pH, which we suggest is primarily due to the correlation of pH with several environmental parameters, especially soil carbon content. Low pH soils had higher carbon to nitrogen ratios (C:N) and tended to have communities with lower GC content and larger genomes, potentially a response to increased physiological stress and a requirement for metabolic diversity. Conversely, smaller genomes with high GC content were associated with high pH and low soil C:N, indicating potential resource driven selection against AT base pairs. As soil bacteria tend to be more carbon limited, smaller genomes with higher GC content may reduce the cost of reproduction in carbon-limited soils. Similarly, we found that nutrient conservation also applied to amino acid stoichiometry, where bacteria in soils with low C:N ratios tended to code for amino acids with lower C:N. Together, these relationships point towards fundamental mechanisms that underpin nucleotide and amino acid selection in soil bacterial communities.
