## Supplemental Table 3 for "Edaphic controls on genome size and GC content of bacteria in soil microbial communities"

### Sheet: Sheet1
Column	level	Description	Included in final random forest	Notes
ID	sample	ID	No
AGS	sample	Average Genome Size (bp)	No
GC	sample	GC for enntire metagenome	No
GC_bact	sample	GC of bacterial contigs	No
GC_adj	sample	GC of bacterial genes	No
AA_CN	sample	C:N of bacterial amino acids	No
siteID	site	Site	No
collectDate	sample	collection date	Yes
dnaSampleID	sample	sample ID	No
sampleTotalReadNumber	sample	total reads	No
sampleFilteredReadNumber	sample	filtered reads	No
soilID	sample	plot ID plus horizon	No
plotID	plot	plot ID	No
year	sample	year	No
nlcdClass	plot	plant cover class	Yes
horizon	sample	soil horizon	Yes
Nuc_CN	sample	Nucleotide C:N	No
Genome_CN	sample	Genome C:N	No
Genome_C	sample	Genome C (genome size * average C per bp)	No
Genome_N	sample	Genome N (genome size * average N per bp)	No
mean_pH_CaCl	plot	pH in CaCl	No
mean_pH_water	plot	ph in water	No
sd_pH_CaCl	plot	sd of ph in Cacl	Yes
sd_pH_water	plot	sd of ph in water	Yes
domainID	-	domain ID (ignore)	No
mean_cn	sample	soil sample C:N	Yes
mean_OrgC	sample	soil sample OrgC (%)	No
mean_Org13C	sample	soil sample delta 13c	No
mean_15n	sample	soil sample 15n	No
mean_N	sample	soil N (%)	No
soil_OrgCtoN	plot	extractable Organic C / N (mean_OrgC / mean_N)	Yes
root_d15N_m	plot	root delta 15n	No
root_d13C_m	plot	roo delta 13c	No
root_NPerc	plot	root N (%)	No
root_CPerc	plot	root C (%)	No
root_CN	plot	root C:N	No
root_live_mass	plot	root live mass (concentration)	No
root_dead_mass	plot	root dead mass (concentration)	No
root_liveC	plot	root live C (concentration)	No
root_liveN	plot	root live N (concentration)	No
root_d15N_m_Coarse	plot	coarse root 15n	No
root_d15N_m_Fine	plot	fine root 15n	No
root_d13C_m_Coarse	plot	coarse root 13c	No
root_d13C_m_Fine	plot	fine root 13c	No
root_NPerc_Coarse	plot	coarse root N (%)	No
root_NPerc_Fine	plot	fine root N (%)	No
root_CPerc_Coarse	plot	coarse root C (%)	No
root_CPerc_Fine	plot	fine root C (%)	No
root_CN_Coarse	plot	coarse root C:N	No
root_CN_Fine	plot	fine root C:N	No
root_live_mass_Coarse	plot	coarse root live mass	No
root_live_mass_Fine	plot	fine root live mass	No
root_dead_mass_Coarse	plot	coarse root dead mass	No
root_dead_mass_Fine	plot	fine root dead mass	No
root_liveN_Coarse	plot	coarse root live N	No
root_liveN_Fine	plot	fine root live N	No
root_liveC_Coarse	plot	corase root live C	No
root_liveC_Fine	plot	fine root live C	No
field_mean_elevation_m	site	site elevation (m)	Yes
field_mean_annual_precipitation_mm	site	site precipitation (mm)	Yes
field_mean_annual_temperature_C	site	site temperature (C*)	No
field_avg_number_of_green_days	site	# of green days	Yes
ltr_sum_g_litt_per_m_per_d	plot	total litter mass (g per m per day)	No
ltr_mean_g_litt_per_m_per_d	plot	mean litter mass (g per m per day)	No
ltr_sd_g_litt_per_m_per_d	plot	sd litter mass	No
ltr_mean_carbon	plot	litter C (%)	No
ltr_mean_nitrogen	plot	litter N (%)	No
ltr_mean_CNratio	plot	litter C:N	No
ltr_sum_leafdryMass	plot	total leaf dry mass	No
ltr_mean_g_leaf_per_m_per_d	plot	mean litter mass (g per m per day)	No	Only certain litter types had chem analyses. This is the total mass of litter used for chem
ltr_sd_g_leaf_per_m_per_d	plot	sd litter mass	No
ltr_gCperDay	plot	litter g of C per day	No
ltr_gNperDay	plot	litter g of N per day	No
ltr_mean_lignin	plot	litter lignin (%)	No
ltr_mean_cellulose	plot	litter cellulos (%)	No
ltr_site_mean_gCperDay	site	mean litter mass (g per m per day)	No
ltr_site_se_gCperDay	site	se litter mass	No
ltr_site_mean_gNperDay	site	mean litter g of N per day	No
ltr_site_se_gNperDay	site	se litter g of N per day	No
ltr_site_mean_CN_inputs	site	litter mean C:N	No
ltr_site_se_CN_inputs	site	se litter mean C:N	No
ltr_site_mean_litterRate	site	litter mean rate	No	not sure about these, would ignore
ltr_site_se_litterRate	site	se mean rate	No	not sure about these, would ignore
sandTotal	plot (initial measurements)	% sand	No	missing data filled from nearby plots
siltTotal	plot (initial measurements)	% silt	No	missing data filled from nearby plots
clayTotal	plot (initial measurements)	% clay	No	missing data filled from nearby plots
bulkDensThirdBar	plot (initial measurements)	bulk density - 3rd bar	No	missing data filled from nearby plots
bulkDensOvenDry	plot (initial measurements)	bulk density	No	missing data filled from nearby plots
waterRetentionThirdBar	plot (initial measurements)	water retentioin - 3rd bar	No	missing data filled from nearby plots
caco3Conc	plot (initial measurements)	carbonate concentration	No	missing data filled from nearby plots
gypsumConc	plot (initial measurements)	gypsum concentraiion	No	missing data filled from nearby plots
phCacl2	plot (initial measurements)	pH measurement in CaCl	Yes	missing data filled from nearby plots
phH2o	plot (initial measurements)	pH measurement in H20	Yes	missing data filled from nearby plots
bSatx	plot (initial measurements)	Boron in the saturation extract from the <2 mm fraction	No	missing data filled from nearby plots
brSatx	plot (initial measurements)	Bromine in the saturation extract from the <2 mm fraction	No	missing data filled from nearby plots
caSatx	plot (initial measurements)	Calcium in the saturation extract from the <2 mm fraction	No	missing data filled from nearby plots
clSatx	plot (initial measurements)	Chlorine in the saturation extract from the <2 mm fraction	No	missing data filled from nearby plots
co3Satx	plot (initial measurements)	Carbonate in the saturation extract from the <2 mm fraction	No	missing data filled from nearby plots
ecSatp	plot (initial measurements)	Electrical conductivity of the saturated paste from the <2 mm fraction	No	missing data filled from nearby plots
flSatx	plot (initial measurements)	Florine in the saturation extract from the <2 mm fraction	No	missing data filled from nearby plots
waterSatx	plot (initial measurements)	Water content on a mass basis of the saturation extract from the <2 mm fraction	No	missing data filled from nearby plots
hco3Sx	plot (initial measurements)	Bicarbonate in the saturation extract from the <2 mm fraction	No	missing data filled from nearby plots
kSatx	plot (initial measurements)	Potassium in the saturation extract from the <2 mm fraction	No	missing data filled from nearby plots
mgSatx	plot (initial measurements)	Magnesium in the saturation extract from the <2 mm fraction	No	missing data filled from nearby plots
naSatx	plot (initial measurements)	Sodium in the saturation extract from the <2 mm fraction	No	missing data filled from nearby plots
no2Satx	plot (initial measurements)	Nitrite in the saturation extract from the <2 mm fraction	No	missing data filled from nearby plots
no3Satx	plot (initial measurements)	Nitrate in the saturation extract from the <2 mm fraction	No	missing data filled from nearby plots
pSatx	plot (initial measurements)	Phosphate in the saturation extract from the <2 mm fraction	No	missing data filled from nearby plots
phSp	plot (initial measurements)	pH of the saturation extract from the <2 mm fraction	No	missing data filled from nearby plots
so4Satx	plot (initial measurements)	Sulfate in the saturation extract from the <2 mm fraction	No	missing data filled from nearby plots
alKcl	plot (initial measurements)	Sulfate in the saturation extract from the <2 mm fraction	No	missing data filled from nearby plots
feKcl	plot (initial measurements)	KCl extractable aluminum from the <2 mm fraction	No	missing data filled from nearby plots
mnKcl	plot (initial measurements)	KCl extractable iron from the <2 mm fraction	No	missing data filled from nearby plots
alSatCecd33	plot (initial measurements)	KCl extractable manganese from the <2 mm fraction	No	missing data filled from nearby plots
carbonTot	plot (initial measurements)	carbon total	Yes	missing data filled from nearby plots
nitrogenTot	plot (initial measurements)	nitrogen total	No	missing data filled from nearby plots
ctonRatio	plot (initial measurements)	carbon to nitrogen data	Yes	missing data filled from nearby plots
estimatedOC	plot (initial measurements)	estimated organic C	No	missing data filled from nearby plots
alOxalate	plot (initial measurements)	Al Oxalate concentration	Yes	missing data filled from nearby plots
feOxalate	plot (initial measurements)	Fe Oxalate concentration	Yes	missing data filled from nearby plots
mnOxalate	plot (initial measurements)	Mn Oxalate concentration	Yes	missing data filled from nearby plots
pOxalate	plot (initial measurements)	P Oxalate concentration	Yes	missing data filled from nearby plots
siOxalate	plot (initial measurements)	Si Oxalate concentration	Yes	missing data filled from nearby plots
long	plot	latitude	Yes
lat	plot	longitude	No
spi30d	plot	SPI 30 days prior	Yes	From Google Earth Engine (DROUGHNET)
spi90d	plot	SPI 90 days prior	No	From Google Earth Engine (DROUGHNET)
spi180d	plot	SPI 180 days prior	No	From Google Earth Engine (DROUGHNET)
spi270d	plot	SPI 270 days prior	No	From Google Earth Engine (DROUGHNET)
spi1y	plot	SPI 1y prior	No	From Google Earth Engine (DROUGHNET)
spi2y	plot	SPI 2y prior	No	From Google Earth Engine (DROUGHNET)
spi5y	plot	SPI 5y prior	Yes	From Google Earth Engine (DROUGHNET)
spei30d	plot	SPEI 30 days prior	No	From Google Earth Engine (DROUGHNET)
spei90d	plot	SPEI 90 days prior	Yes	From Google Earth Engine (DROUGHNET)
spei180d	plot	SPEI 180 days prior	No	From Google Earth Engine (DROUGHNET)
spei270d	plot	SPEI 270 days prior	Yes	From Google Earth Engine (DROUGHNET)
spei1y	plot	SPEI 1y prior	No	From Google Earth Engine (DROUGHNET)
spei2y	plot	SPEI 2y prior	Yes	From Google Earth Engine (DROUGHNET)
spei5y	plot	SPEI 5y prior	Yes	From Google Earth Engine (DROUGHNET)
VSWC_ann_mean	site	soil moisture annual mean	No
VSWC_ann_var	site	soil moisure annual variance	Yes
VSWC_max	site	soil moisture annual max	Yes
VSWC_min	site	soil moisure annual min	No
VSWC_median	site	soil moisture annual media	Yes
VSWC_range	site	soil moisture annual range	No
VSIC_ann_mean	site	soil salinity annual mean	No
VSIC_ann_var	site	soil salinity annual variance	Yes
VSIC_max	site	soil salinity annual maximum	Yes
VSIC_min	site	soil salinity annual minimum	Yes
VSIC_median	site	soil salinity annual median	Yes
VSIC_range	site	soil salinity range	No
FtoB	sample	Fungal:Bacterial of mapped reads	Yes
mega_coarseFrag2To5	site	Coarse fragment (2-5 mm) content of the <20 mm size fraction of the biogeochemistry soil sample	Yes
mega_coarseFrag5To20	site	Coarse fragment (5-20 mm) content of the <20 mm size fraction of the biogeochemistry soil sample	Yes
mega_sandTotal	site	Total sand (0.047-2 mm) content on a weight basis of the <2 mm fraction	No
mega_siltTotal	site	Total silt (0.002-0.047 mm) content on a weight basis of the <2 mm fraction	No
mega_clayTotal	site	Total clay (<0.002 mm) content on a weight basis of the <2 mm fraction	Yes
mega_carbonateClay	site	Carbonate clay (<0.002 mm) content on a weight basis of the <2 mm fraction	No
mega_clayFineContent	site	Fine clay (<0.0002 mm) content on a weight basis of the <2 mm fraction	No
mega_siltFineContent	site	Fine silt (0.002-0.02 mm) content on a weight basis of the <2 mm fraction	Yes
mega_siltCoarseContent	site	Coarse silt (0.02-0.047 mm) content on a weight basis of the <2 mm fraction	Yes
mega_sandVeryFineContent	site	Very fine sand (0.047-0.105 mm) content on a weight basis of the <2 mm fraction	Yes
mega_sandFineContent	site	Fine sand (0.105-0.25 mm) content on a weight basis of the <2 mm fraction	Yes
mega_sandMediumContent	site	Medium sand (0.25-0.5 mm) content on a weight basis of the <2 mm fraction	Yes
mega_sandCoarseContent	site	Coarse sand (0.5-1 mm) content on a weight basis of the <2 mm fraction	Yes
mega_sandVeryCoarseContent	site	Very coarse sand (1-2 mm) content on a weight basis of the <2 mm fraction	No
mega_carbonTot	site	Total carbon concentration of the <2 mm fraction	No
mega_nitrogenTot	site	Total nitrogen concentration of the <2 mm fraction	No
mega_sulfurTot	site	Total sulfur concentration of the <2 mm fraction	Yes
mega_estimatedOC	site	Estimated organic carbon concentration of the <2 mm fraction	No
mega_airDryOvenDry	site	Airdry/ovendry ratio of the <2 mm fraction	Yes
mega_alMjelm	site	Total dissolution aluminum from the <2 mm fraction	Yes
mega_caMjelm	site	Total dissolution calcium from the <2 mm fraction	Yes
mega_feMjelm	site	Total dissolution iron from the <2 mm fraction	No
mega_kMjelm	site	Total dissolution potassium from the <2 mm fraction	Yes
mega_mgMjelm	site	Total dissolution magnesium from the <2 mm fraction	Yes
mega_mnMjelm	site	Total dissolution manganese from the <2 mm fraction	Yes
mega_naMjelm	site	Total dissolution sodium from the <2 mm fraction	Yes
mega_pMjelm	site	Total dissolution phosphorous from the <2 mm fraction	Yes
mega_siMjelm	site	Total dissolution silicon from the <2 mm fraction	No
mega_srMjelm	site	Total dissolution strontium from the <2 mm fraction	Yes
mega_tiMjelm	site	Total dissolution titanium from the <2 mm fraction	Yes
mega_zrMjelm	site	Total dissolution zirconium from the <2 mm fraction	Yes
mega_phCacl2	site	pH of the <2 mm fraction in CaCl2	No
mega_phH2o	site	pH of the <2 mm fraction in water	No
mega_ec12pre	site	1:2 Electrical conductivity of the <2 mm fraction	No
mega_gypsumConc	site	Gypsum concentration of the <2 mm fraction	No
mega_caco3Conc	site	Carbonate concentration of the <2 mm fraction expressed as calcium carbonate	No
mega_caNh4d	site	Ammonium acetate extractable Calcium from the <2 mm fraction	Yes
mega_kNh4d	site	Ammonium acetate extractable potassium from the <2 mm fraction	No
mega_mgNh4d	site	Ammonium acetate extractable magnesium from the <2 mm fraction	Yes
mega_naNh4d	site	Ammonium acetate extractable sodium from the <2 mm fraction	Yes
mega_cecdNh4	site	Ammonium acetate cation exchange capacity (CEC) of the <2 mm fraction	No
mega_alSatCecd33	site	Aluminum saturation of the <2 mm fraction	No
mega_baseSumCecd10	site	Sum of ammonium acetate extractable bases (calcium + potassium + magnesium + sodium) from the <2 mm fraction	No
mega_bsesatCecd10	site	Base saturation of the <2 mm fraction	Yes
mega_ececCecd33	site	Effective cation exchange capacity (CEC) of the <2 mm fraction, calculated as the sum of ammonium acetate extractable bases plus extractable aluminum	No
mega_alKcl	site	KCl extractable aluminum from the <2 mm fraction	No
mega_feKcl	site	KCl extractable iron from the <2 mm fraction	No
mega_mnKcl	site	KCl extractable manganese from the <2 mm fraction	No
mega_bSatx	site	Boron in the saturation extract from the <2 mm fraction	No
mega_brSatx	site	Bromine in the saturation extract from the <2 mm fraction	No
mega_caSatx	site	Calcium in the saturation extract from the <2 mm fraction	No
mega_clSatx	site	Chlorine in the saturation extract from the <2 mm fraction	No
mega_co3Satx	site	Carbonate in the saturation extract from the <2 mm fraction	No
mega_ecSatp	site	Electrical conductivity of the saturated paste from the <2 mm fraction	No
mega_flSatx	site	Florine in the saturation extract from the <2 mm fraction	No
mega_waterSatx	site	Water content on a mass basis of the saturation extract from the <2 mm fraction	No
mega_hco3Sx	site	Bicarbonate in the saturation extract from the <2 mm fraction	No
mega_kSatx	site	Potassium in the saturation extract from the <2 mm fraction	No
mega_mgSatx	site	Magnesium in the saturation extract from the <2 mm fraction	No
mega_naSatx	site	Sodium in the saturation extract from the <2 mm fraction	No
mega_no2Satx	site	Nitrite in the saturation extract from the <2 mm fraction	No
mega_no3Satx	site	Nitrate in the saturation extract from the <2 mm fraction	No
mega_pSatx	site	Phosphate in the saturation extract from the <2 mm fraction	No
mega_phSp	site	pH of the saturation extract from the <2 mm fraction	No
mega_resist	site	Resistivity of the saturation extract from the <2 mm fraction	No
mega_so4Satx	site	Sulfate in the saturation extract from the <2 mm fraction	No
mega_cton	site	carbon to nitrogen ratio	Yes
lipids_total	plot	plfa total lipids	Yes
lipid_fungi_perc	plot	plfa fungi percent	Yes
lipid_gram_pos_perc	plot	plfa gram positive bacteria percent	Yes
lipid_gram_neg_perc	plot	plfa gram negative bacteria percent	Yes
lipid_FtoB	plot	Lipid fungi to bacterial ratios	Yes
AGS_marker	plot	Average Genome Size (bp) as determined by 16s rRNA taxonomy	No
GC_marker	plot	GC content (fraction 0-1) as determined by 16s rRNA taxonomy	No
Coding_density_marker	plot	Coding density (fraction 0-1) as determined by 16s rRNA taxonomy	No
num_taxa_marker	plot	Number of Identified taxa at 99% identity	No
GC_16s	plot	GC content (fraction 0-1) of 16S rRNA genes	No
length_16s	plot	Total number of bp counted in GC_16s estimate (depth adjusted—may not be integer)	No
