## Supplemental Table 4 for "Edaphic controls on genome size and GC content of bacteria in soil microbial communities"

ID	plotID	siteID	Input_pairs	qc_filtered_pairs	contigs	contig_bp	contig_max	contig_avg	n50	percent_mapped
BMI_Plate10WellA2	OAES_045	OAES	NA	NA	NA	NA	NA	NA	NA	NA
BMI_Plate81WellG4	CPER_006	CPER	11322834	10772240	NA	NA	NA	NA	NA	NA
BMI_Plate81WellF1	DEJU_047	DEJU	NA	NA	NA	NA	NA	NA	NA	NA
BMI_Plate72WellG4	GRSM_060	GRSM	16978048	16547259	186240	99091528	6772	532	508	10.176
BMI_Plate72WellF1	CPER_002	CPER	10632480	10379703	71763	39516669	5153	550	525	11.07
BMI_Plate25WellH11	WOOD_045	WOOD	6420868	4095051	1573	742095	1293	471	449	0.37
BMI_Plate35WellE5	JERC_048	JERC	2331742	2296778	NA	NA	NA	NA	NA	NA
BMI_Plate88WellC6	MLBS_001	MLBS	7403924	7170058	86523	46068663	43758	532	509	9.874
BMI_Plate61WellF4	TOOL_001	TOOL	14702731	14314053	188700	112800381	9582	597	569	16.815
BMI_Plate41WellF2	GRSM_058	GRSM	10640827	10376479	47692	24477885	4950	513	484	4.356
BMI_Plate41WellG7	KONA_003	KONA	1325469	1256552	1575	871392	36263	553	487	2.2
BMI_Plate19WellA9	STER_026	STER	NA	NA	NA	NA	NA	NA	NA	NA
BMI_Plate72WellH3	GRSM_003	GRSM	28686880	27609203	355769	208393486	38519	585	552	15.553
BMI_Plate81WellF9	OSBS_029	OSBS	10986848	10551303	147733	83563775	9106	565	535	13.919
BMI_Plate71WellC1	LENO_006	LENO	35324287	34558170	NA	NA	NA	NA	NA	NA
BMI_Plate42WellA11	UKFS_044	UKFS	28075104	27020110	NA	NA	NA	NA	NA	11.171
BMI_Plate2WellD12	DSNY_004	DSNY	11054028	9961402	88034	50126480	13169	569	542	21.863
BMI_Plate4WellE2	SCBI_003	SCBI	NA	NA	NA	NA	NA	NA	NA	NA
BMI_18S_05_0382	MLBS_061	MLBS	NA	NA	NA	NA	NA	NA	NA	NA
BMI_Plate71WellH11	ONAQ_012	ONAQ	23498848	23015175	164511	92449155	25736	561	524	9.109
BMI_Plate72WellG3	GRSM_002	GRSM	11407141	11165089	184317	104068497	8181	564	531	14.049
BMI_Plate25WellH9	WOOD_044	WOOD	22560357	19307131	NA	NA	NA	NA	NA	NA
BMI_Plate19WellG2	BART_004	BART	7868143	7082946	40379	22090622	5961	547	519	5.983
BMI_Plate61WellG12	CPER_048	CPER	12839294	12587318	99048	58446830	6477	590	558	15.19
BMI_Plate41WellF12	TALL_007	TALL	NA	NA	437616	258285826	36882	590	549	NA
BMI_Plate35WellE2	SRER_002	SRER	3019164	2978880	5643	2656242	2262	470	451	1.974
BMI_Plate41WellC10	ORNL_001	ORNL	16818781	16279782	261079	145153157	40259	555	532	14.389
BMI_Plate68WellD5	DELA_003	DELA	NA	NA	NA	NA	NA	NA	NA	NA
BMI_Plate19WellA12	STER_027	STER	NA	NA	NA	NA	NA	NA	NA	NA
BMI_Plate19WellB9	STEI_008	STEI	NA	NA	NA	NA	NA	NA	NA	NA
BMI_Plate88WellD10	TALL_044	TALL	6890408	6660279	37184	20111607	49702	540	497	5.234
BMI_Plate72WellH4	UKFS_031	UKFS	24500911	23500648	79509	39777420	5319	500	476	3.519
BMI_Plate81WellH4	NIWO_006	NIWO	14016811	13464992	NA	NA	NA	NA	NA	NA
BMI_Plate41WellF5	TALL_001	TALL	6950866	6807496	NA	NA	NA	NA	NA	NA
BMI_Plate71WellB12	LENO_005	LENO	13449208	13172110	88148	44332029	2981	502	483	4.298
BMI_18S_05_0430	UNDE_038	UNDE	18908790	18059505	181411	102798128	16151	566	533	13.839
BMI_Plate61WellF3	HEAL_048	HEAL	11101214	10869368	165704	106359729	7704	641	616	22.894
BMI_Plate67WellD2	CPER_004	CPER	9868797	9697412	NA	NA	NA	NA	NA	NA
BMI_Plate71WellC11	LENO_061	LENO	7516066	7317922	55557	28401739	3532	511	490	5.611
BMI_Plate88WellB4	SJER_003	SJER	22254121	21174397	NA	NA	NA	NA	NA	NA
BMI_Plate10WellB2	NIWO_043	NIWO	NA	NA	37120	20101509	4858	541	519	6.857
BMI_18S_05_0385	MLBS_063	MLBS	NA	NA	NA	NA	NA	NA	NA	NA
BMI_Plate19WellC9	UNDE_037	UNDE	NA	NA	NA	NA	NA	NA	NA	NA
BMI_Plate67WellC3	RMNP_005	RMNP	13003351	12751982	199290	117674562	32352	590	549	14.57
BMI_Plate19WellD12	CLBJ_031	CLBJ	NA	NA	NA	NA	NA	NA	NA	NA
BMI_Plate69WellD1	ORNL_029	ORNL	13073613	12755638	160781	91021164	16384	566	542	13.213
BMI_Plate19WellC4	UNDE_013	UNDE	11460147	8472717	11336	5717437	10292	504	473	1.739
BMI_Plate69WellC1	ORNL_021	ORNL	18084154	17615311	136018	72292426	13431	531	504	7.094
BMI_Plate71WellF12	ONAQ_003	ONAQ	NA	NA	NA	NA	NA	NA	NA	NA
BMI_Plate61WellF2	HEAL_047	HEAL	12685315	12101449	NA	NA	NA	NA	NA	NA
BMI_Plate61WellG7	TOOL_043	TOOL	12244410	11972842	222372	142923241	44853	642	609	24.221
BMI_Plate41WellF4	GRSM_060	GRSM	9009178	8837623	90589	48664920	4460	537	509	9.186
BMI_Plate41WellG1	TALL_044	TALL	NA	NA	NA	NA	NA	NA	NA	NA
BMI_Plate19WellC7	UNDE_014	UNDE	NA	NA	NA	NA	NA	NA	NA	NA
BMI_Plate19WellE9	LAJA_001	LAJA	NA	NA	NA	NA	NA	NA	NA	NA
BMI_Plate61WellA3	BARR_002	BARR	15711344	15237707	280660	187355983	18218	667	627	29.984
BMI_Plate67WellC2	CPER_003	CPER	13447984	13209600	233467	146088834	56654	625	601	18.436
BMI_18S_05_0391	HARV_001	HARV	8259163	8021147	89127	50029757	21455	561	520	11.264
BMI_Plate61WellF10	TOOL_004	TOOL	NA	NA	NA	NA	NA	NA	NA	NA
BMI_18S_05_0399	HARV_013	HARV	8098663	7616306	83358	45742902	4653	548	523	10.469
BMI_Plate61WellB11	HEAL_004	HEAL	NA	NA	NA	NA	NA	NA	NA	NA
BMI_Plate42WellD2	TREE_006	TREE	NA	NA	NA	NA	NA	NA	NA	NA
BMI_Plate42WellD2	TREE_006	TREE	NA	NA	NA	NA	NA	NA	NA	NA
BMI_Plate25WellH8	WOOD_044	WOOD	14299862	11627222	18264	9447726	3006	517	496	4.212
BMI_Plate72WellG2	UKFS_032	UKFS	12105345	11855281	112853	60954748	6288	540	512	7.096
BMI_Plate19WellA11	STER_005	STER	NA	NA	NA	NA	NA	NA	NA	NA
BMI_Plate19WellD9	NIWO_042	NIWO	NA	NA	NA	NA	NA	NA	NA	NA
BMI_Plate41WellC11	ORNL_001	ORNL	15986310	15449950	NA	NA	NA	NA	NA	10.411
BMI_Plate68WellD4	HARV_002	HARV	15104898	14695999	178544	106286276	48743	595	543	14.163
BMI_Plate88WellD11	TALL_047	TALL	7615761	7422046	42664	21374944	3497	501	480	3.738
BMI_Plate35WellE3	SRER_043	SRER	1971834	1944290	4740	2311307	2774	487	460	2.239
BMI_Plate81WellA6	GUAN_006	GUAN	11148544	10828133	167012	101065165	27868	605	572	22.982
BMI_Plate41WellB12	SJER_002	SJER	15783124	15262106	58579	28277778	3345	482	461	3.71
BMI_Plate41WellG6	KONA_002	KONA	275651	246770	NA	NA	NA	NA	NA	NA
BMI_Plate41WellF3	GRSM_059	GRSM	5471092	5361334	65093	42045938	11437	645	581	14.176
BMI_Plate72WellH2	UKFS_044	UKFS	NA	NA	NA	NA	NA	NA	NA	NA
BMI_Plate81WellH2	NIWO_005	NIWO	NA	NA	NA	NA	NA	NA	NA	NA
BMI_18S_05_0423	UNDE_003	UNDE	16305637	15534192	195507	116100473	57267	593	552	15.1
BMI_Plate61WellF5	TOOL_001	TOOL	9675723	9438062	109674	58418691	4808	532	506	9.967
BMI_Plate71WellD1	LENO_063	LENO	7684655	7521615	52568	26534485	2917	504	485	4.742
BMI_Plate71WellH10	ONAQ_042	ONAQ	NA	NA	NA	NA	NA	NA	NA	NA
BMI_Plate42WellE8	BART_001	BART	NA	NA	NA	NA	NA	NA	NA	NA
BMI_Plate25WellH7	WOOD_043	WOOD	13289368	10888485	26399	13768090	3302	521	499	6.231
BMI_Plate81WellF8	OSBS_027	OSBS	13727795	13095902	147427	80933590	6247	548	520	11.01
BMI_Plate81WellG5	CPER_045	CPER	NA	NA	NA	NA	NA	NA	NA	NA
BMI_Plate41WellH11	KONZ_045	KONZ	24200856	21496861	165831	89260707	12210	538	511	9.306
BMI_Plate19WellB10	STEI_060	STEI	NA	NA	NA	NA	NA	NA	NA	NA
BMI_Plate35WellE4	DSNY_043	DSNY	1962107	1930937	4713	2310088	2201	490	467	2.098
BMI_Plate25WellH10	WOOD_045	WOOD	8080756	6765246	24424	13908079	3623	569	542	8.625
BMI_Plate69WellC12	ORNL_027	ORNL	NA	NA	60927	30563495	39548	501	475	5.009
BMI_Plate68WellE6	TALL_002	TALL	11658165	11480590	71822	35880910	3148	499	475	5.685
BMI_Plate68WellD3	GUAN_002	GUAN	13018917	12772511	157715	89528046	8770	567	532	15.286
BMI_Plate61WellG8	TOOL_043	TOOL	13683214	13341752	219282	129038084	8072	588	556	18.349
BMI_Plate69WellB11	TALL_054	TALL	NA	NA	NA	NA	NA	NA	NA	NA
BMI_Plate69WellB1	ORNL_002	ORNL	NA	NA	244223	147149455	19763	602	566	18.981
BMI_18S_05_0421	UNDE_001	UNDE	16056208	15344125	139218	78287695	14905	562	537	11.796
BMI_18S_05_0434	UNDE_044	UNDE	NA	NA	NA	NA	NA	NA	NA	NA
BMI_Plate67WellE3	RMNP_013	RMNP	12118228	11877513	NA	NA	NA	NA	NA	NA
BMI_Plate61WellG2	TOOL_006	TOOL	12612288	12408365	217190	125957683	6879	579	555	15.977
BMI_Plate61WellF7	TOOL_002	TOOL	11106712	10720460	87746	48072021	6791	547	521	8.472
BMI_Plate42WellC9	STEI_060	STEI	NA	NA	NA	NA	NA	NA	NA	NA
BMI_Plate41WellG4	TALL_054	TALL	141737	128171	24	11698	707	487	454	0.126
BMI_Plate41WellF1	GRSM_055	GRSM	NA	NA	NA	NA	NA	NA	NA	NA
BMI_Plate42WellC1	STEI_004	STEI	NA	NA	NA	NA	NA	NA	NA	NA
BMI_Plate41WellF9	TALL_004	TALL	1077766	1051430	1601	817327	2800	510	475	1.361
BMI_18S_05_0429	UNDE_037	UNDE	15594134	14985982	160045	89623551	77417	559	537	12.32
BMI_Plate69WellG11	TALL_044	TALL	15428322	14972269	115739	60070698	8231	519	493	7.457
BMI_Plate19WellE12	JERC_006	JERC	NA	NA	NA	NA	NA	NA	NA	NA
BMI_Plate35WellE6	OSBS_022	OSBS	6372692	6269139	103493	61098158	6463	590	559	15.605
BMI_Plate72WellA3	UKFS_043	UKFS	13883197	13614017	NA	NA	NA	NA	NA	NA
BMI_Plate2WellD5	HARV_035	HARV	NA	NA	NA	NA	NA	NA	NA	NA
BMI_Plate42WellE5	UNDE_038	UNDE	12387331	12085483	135427	74482179	30248	549	522	8.791
BMI_Plate19WellF2	KONZ_001	KONZ	NA	NA	NA	NA	NA	NA	NA	NA
BMI_18S_05_0458	BONA_006	BONA	NA	NA	NA	NA	NA	NA	NA	NA
BMI_Plate61WellH5	NIWO_004	NIWO	14549997	14156622	NA	NA	NA	NA	NA	NA
BMI_Plate88WellE9	LENO_062	LENO	7573710	7276353	NA	NA	NA	NA	NA	NA
BMI_Plate81WellF2	DEJU_048	DEJU	9944398	9561506	136290	84845712	25818	622	596	16.236
BMI_Plate35WellC2	JORN_047	JORN	NA	NA	NA	NA	NA	NA	NA	NA
BMI_Plate72WellF2	UKFS_004	UKFS	14496777	14225124	157972	84766759	27513	536	508	9.925
BMI_Plate2WellA6	HARV_013	HARV	NA	NA	NA	NA	NA	NA	NA	NA
BMI_Plate19WellC1	UNDE_038	UNDE	11495165	8842306	36674	19304051	3599	526	501	6.347
BMI_Plate41WellA7	CLBJ_032	CLBJ	NA	NA	NA	NA	NA	NA	NA	NA
BMI_Plate19WellE2	CPER_004	CPER	NA	NA	NA	NA	NA	NA	NA	NA
BMI_Plate1WellC2	HARV_004	HARV	NA	NA	NA	NA	NA	NA	NA	NA
BMI_Plate2WellG8	DSNY_005	DSNY	13494411	11325075	54481	30395548	5206	557	528	13.469
BMI_Plate8WellB9	BART_004	BART	9720683	9176232	55132	29580570	2933	536	513	11.372
BMI_Plate88WellE6	LENO_005	LENO	7977213	7779077	34030	16238315	2428	477	457	2.652
BMI_Plate41WellF6	TALL_001	TALL	7208140	7094937	109272	61632913	36323	564	534	13.909
BMI_Plate41WellG3	TALL_051	TALL	7638023	7437689	NA	NA	NA	NA	NA	NA
BMI_Plate81WellH7	NIWO_041	NIWO	16757904	16033692	145725	77523883	9614	531	507	8.825
BMI_Plate67WellE4	STER_029	STER	9932927	9797856	149798	86862140	41232	579	556	16.044
BMI_Plate71WellF10	ONAQ_017	ONAQ	11263976	11024646	55078	27597861	5941	501	480	4.284
BMI_18S_05_0433	UNDE_044	UNDE	12380062	12000070	176102	112707388	49581	640	598	18.197
BMI_18S_05_0426	UNDE_008	UNDE	14422868	14085056	152827	97522525	57223	638	572	11.342
BMI_Plate71WellB11	LENO_004	LENO	9521586	9318945	73879	38099662	2892	515	489	6.415
BMI_Plate71WellE1	MOAB_003	MOAB	6149692	6016023	31161	15622103	2731	501	478	4.03
BMI_Plate71WellC12	LENO_062	LENO	16643139	16277947	NA	NA	NA	NA	NA	NA
BMI_Plate72WellA4	GRSM_006	GRSM	NA	NA	NA	NA	NA	NA	NA	NA
BMI_Plate35WellE1	JORN_004	JORN	4552423	4421386	30916	16494987	3268	533	509	10.566
BMI_Plate41WellF11	TALL_007	TALL	5998043	5858059	19467	9959070	10519	511	482	4.024
BMI_Plate88WellE10	LENO_063	LENO	7630160	7425518	32913	15989807	2050	485	468	2.574
BMI_Plate41WellB10	SJER_001	SJER	24691256	23926264	140663	73157129	46432	520	493	5.474
BMI_Plate19WellD2	UNDE_043	UNDE	8954061	6003442	10826	5316475	2806	491	463	1.933
BMI_Plate68WellD6	TALL_001	TALL	9070352	8920390	78586	43722400	11672	556	520	9.6
BMI_Plate68WellE3	GUAN_004	GUAN	18431937	18165096	253732	143298875	15863	564	531	19.348
BMI_Plate61WellF8	TOOL_003	TOOL	9382768	9198525	37033	18975307	3477	512	481	3.628
BMI_Plate81WellF5	OSBS_002	OSBS	11492304	10969732	58458	29405851	17528	503	481	4.383
BMI_Plate35WellC5	JERC_006	JERC	7214302	7136302	18704	9193872	2164	491	467	2.718
BMI_Plate19WellG1	BART_004	BART	5982063	5501776	49275	29840262	7778	605	576	11.177
BMI_Plate42WellD7	TREE_050	TREE	NA	NA	NA	NA	NA	NA	NA	NA
BMI_Plate42WellC7	STEI_059	STEI	26138256	25352171	504406	298105300	46113	591	566	21.826
BMI_Plate19WellD1	UNDE_034	UNDE	12291273	9483140	19980	10019057	3301	501	473	3.22
BMI_Plate8WellE4	BART_004	BART	15150951	13533098	75751	52408412	300368	691	642	20.644
BMI_Plate61WellF9	TOOL_004	TOOL	NA	NA	NA	NA	NA	NA	NA	NA
BMI_Plate68WellE2	GUAN_003	GUAN	9368924	9185722	125340	71385538	6121	569	538	15.607
BMI_Plate41WellC12	ORNL_002	ORNL	16475947	15942566	214416	117439718	14892	547	523	11.615
BMI_Plate41WellB11	SJER_001	SJER	24433024	23674799	NA	NA	NA	NA	NA	NA
BMI_Plate41WellF10	TALL_006	TALL	3229517	3119494	4162	2075569	3669	498	467	1.457
BMI_Plate68WellC6	DELA_041	DELA	9029194	8897413	75558	39615939	5639	524	504	5.208
BMI_Plate69WellH11	TALL_007	TALL	12768110	12491780	118938	62947542	14260	529	503	8.032
BMI_Plate61WellH3	NIWO_002	NIWO	11013219	10748603	95918	53706830	6729	559	519	10.089
BMI_Plate61WellG10	TOOL_044	TOOL	11263940	10993629	84663	46630281	4993	550	520	9.367
BMI_Plate41WellH5	KONZ_003	KONZ	NA	NA	NA	NA	NA	NA	NA	NA
BMI_Plate72WellF4	GRSM_059	GRSM	13814471	13417688	205819	127411114	13914	619	585	21.306
BMI_Plate72WellG1	NIWO_006	NIWO	NA	NA	NA	NA	NA	NA	NA	NA
BMI_Plate71WellB1	LENO_003	LENO	18402510	17956883	188400	107883058	8498	572	536	12.215
BMI_Plate19WellC10	UNDE_035	UNDE	NA	NA	NA	NA	NA	NA	NA	NA
BMI_Plate19WellE1	CLBJ_032	CLBJ	NA	NA	NA	NA	NA	NA	NA	NA
BMI_Plate10WellB9	CLBJ_034	CLBJ	NA	NA	NA	NA	NA	NA	NA	NA
BMI_Plate88WellB6	ONAQ_044	ONAQ	11880186	11282831	65941	33975947	3808	515	491	5.253
BMI_Plate71WellG12	ONAQ_008	ONAQ	10946803	10728156	65241	34164844	5700	523	486	5.447
BMI_18S_05_0427	UNDE_010	UNDE	NA	NA	NA	NA	NA	NA	NA	NA
BMI_Plate42WellC11	TREE_002	TREE	NA	NA	NA	NA	NA	NA	NA	NA
BMI_Plate41WellG2	TALL_047	TALL	4782892	4591424	27495	14216778	6829	517	490	5.175
BMI_Plate41WellF7	TALL_002	TALL	8397627	8231437	52069	27169254	22487	521	492	6.82
BMI_Plate19WellE11	JERC_047	JERC	NA	NA	NA	NA	NA	NA	NA	NA
BMI_Plate72WellA2	ONAQ_043	ONAQ	9510195	9320745	70475	37136603	4770	526	502	6.913
BMI_Plate81WellA2	GUAN_001	GUAN	12629990	12183982	163464	99585476	9821	609	586	21.674
BMI_18S_05_0377	MLBS_005	MLBS	11935107	11558993	142615	81369133	5181	570	540	14.895
BMI_Plate69WellC11	TALL_051	TALL	17500921	17091941	175231	94662639	62586	540	514	10.832
BMI_18S_05_0428	UNDE_010	UNDE	NA	NA	NA	NA	NA	NA	NA	NA
BMI_Plate20WellA10	JERC_050	JERC	9634525	9316902	66982	33747408	4893	503	477	5.045
BMI_Plate68WellE5	DELA_004	DELA	NA	NA	NA	NA	NA	NA	NA	NA
BMI_Plate41WellF8	TALL_003	TALL	5750136	5614660	7846	3799530	2239	484	460	1.441
BMI_Plate72WellF3	GRSM_001	GRSM	9114239	8901718	NA	NA	NA	NA	NA	NA
BMI_Plate19WellF1	KONZ_024	KONZ	NA	NA	NA	NA	NA	NA	NA	NA
BMI_Plate41WellA9	CLBJ_034	CLBJ	14129403	13561463	100581	52933960	7957	526	502	8.237
BMI_Plate67WellB3	RMNP_004	RMNP	NA	NA	NA	NA	NA	NA	NA	NA
BMI_Plate69WellE1	ORNL_046	ORNL	NA	NA	NA	NA	NA	NA	NA	NA
BMI_Plate72WellH1	NIWO_008	NIWO	21226255	20020959	114866	62027221	4958	539	515	7.813
BMI_Plate81WellH1	NIWO_005	NIWO	12150547	11663216	61750	31998247	21649	518	489	6.51
BMI_Plate41WellG5	KONA_001	KONA	1222444	1178043	439	207992	1100	473	453	0.258
BMI_Plate42WellC8	STEI_060	STEI	20977033	20221125	349121	222075416	62207	636	599	21.618
BMI_Plate61WellF6	TOOL_002	TOOL	10509415	10043043	142767	85223082	7116	596	567	18.695
BMI_Plate61WellG3	TOOL_041	TOOL	15457800	15061598	195412	120521064	38764	616	569	15.864
BMI_Plate67WellE2	CPER_005	CPER	11544530	11355066	177185	103339653	40284	583	546	14.033
BMI_18S_05_0420	UNDE_001	UNDE	14610433	13882765	143411	77922745	28811	543	516	11.212
BMI_Plate68WellG4	DEJU_046	DEJU	NA	NA	NA	NA	NA	NA	NA	NA
BMI_Plate88WellH6	KONZ_004	KONZ	10412497	10114365	96496	51526828	5269	533	509	8.745
BMI_Plate41WellD9	ORNL_029	ORNL	8833137	8649620	NA	NA	NA	NA	NA	NA
BMI_Plate19WellC11	UNDE_006	UNDE	NA	NA	NA	NA	NA	NA	NA	NA
BMI_Plate72WellC3	KONZ_043	KONZ	11405439	11150308	NA	NA	NA	NA	NA	NA
BMI_Plate35WellG6	OSBS_026	OSBS	2656534	2573177	7053	3924805	11243	556	521	2.851
BMI_Plate35WellF3	DSNY_001	DSNY	4340186	4280996	NA	NA	NA	NA	NA	NA
BMI_Plate28WellG8	SCBI_008	SCBI	15253048	13622171	NA	NA	NA	NA	NA	2.375
BMI_Plate28WellH7	SERC_007	SERC	5618060	4753264	2423	1095905	1807	452	436	0.46
BMI_Plate41WellC8	SJER_047	SJER	15718112	15200896	66617	38093540	57029	571	509	4.139
BMI_Plate72WellD2	UKFS_002	UKFS	13523663	13245797	81879	41376036	57644	505	482	4.399
BMI_Plate81WellD2	WREF_008	WREF	NA	NA	NA	NA	NA	NA	NA	NA
BMI_Plate71WellA11	LENO_001	LENO	11163949	10903380	68083	33640974	19964	494	472	4.128
BMI_Plate68WellH3	GUAN_049	GUAN	7838217	7565957	96203	56509659	6157	587	563	18.207
BMI_Plate88WellC12	MLBS_005	MLBS	9547857	9335319	186210	106497702	6436	571	542	19.252
BMI_Plate35WellH1	JORN_042	JORN	1954334	1909424	3992	1953892	2032	489	462	2.153
BMI_Plate41WellE11	GRSM_007	GRSM	3138662	3021012	22372	11707894	4564	523	495	5.765
BMI_18S_05_0470	GUAN_007	GUAN	11866383	11492916	124407	68060794	6139	547	524	11.364
BMI_Plate41WellA10	CLBJ_038	CLBJ	NA	NA	NA	NA	NA	NA	NA	NA
BMI_Plate28WellF10	BLAN_005	BLAN	15959112	13193758	16516	8050900	2135	487	466	1.643
BMI_Plate41WellE4	ORNL_053	ORNL	8511331	8326029	30866	16247973	38823	526	491	4.15
BMI_Plate41WellD1	ORNL_002	ORNL	NA	NA	NA	NA	NA	NA	NA	NA
BMI_Plate81WellC4	OAES_042	OAES	20610686	19860533	180188	102371102	9366	568	541	16.617
BMI_Plate35WellF4	JERC_001	JERC	7886081	7774437	19384	9374423	2449	483	461	2.154
BMI_Plate35WellG1	JORN_006	JORN	3431816	3386301	15190	7718768	2969	508	483	5.191
BMI_Plate72WellC4	GRSM_016	GRSM	15390294	15021279	170858	96899178	9010	567	535	13.944
BMI_Plate72WellB1	KONZ_002	KONZ	10103829	9886022	NA	NA	NA	NA	NA	NA
BMI_Plate42WellB12	STEI_003	STEI	NA	NA	NA	NA	NA	NA	NA	NA
BMI_Plate81WellD5	WREF_072	WREF	NA	NA	NA	NA	NA	NA	NA	NA
BMI_Plate42WellG2	HARV_035	HARV	12528971	11857057	143632	82526775	42615	574	546	16.349
BMI_Plate28WellH8	SERC_044	SERC	6615784	5905419	6083	2945058	2605	484	458	1.18
BMI_Plate69WellD11	TALL_051	TALL	8597942	8387841	35913	17868280	2687	497	477	3.353
BMI_Plate35WellH6	OSBS_027	OSBS	6351997	6235331	36411	19329746	15400	530	500	5.892
BMI_Plate19WellE10	LAJA_002	LAJA	NA	NA	NA	NA	NA	NA	NA	NA
BMI_Plate41WellB2	OAES_003	OAES	17254060	16738360	169125	99540339	68810	588	536	16.214
BMI_Plate41WellC7	SJER_046	SJER	24962912	24167606	243831	137593286	30941	564	535	8.752
BMI_Plate69WellE12	ORNL_049	ORNL	11522164	11246370	77927	44480153	99253	570	517	7.129
BMI_Plate61WellE5	DEJU_048	DEJU	NA	NA	NA	NA	NA	NA	NA	NA
BMI_Plate41WellD6	ORNL_027	ORNL	4682621	4550069	17039	8667489	2181	508	484	2.993
BMI_Plate41WellE3	ORNL_049	ORNL	10993638	10766466	48496	24924328	93310	513	480	4.017
BMI_Plate88WellA2	YELL_001	YELL	13652157	13100124	80412	41944819	3571	521	497	6.386
BMI_Plate71WellG1	ONAQ_004	ONAQ	6982899	6832223	37125	19203638	3175	517	490	5.379
BMI_Plate42WellH5	ABBY_006	ABBY	NA	NA	NA	NA	NA	NA	NA	NA
BMI_Plate28WellG7	SCBI_006	SCBI	13688138	11738377	22796	11607444	8612	509	482	3.033
BMI_Plate68WellH5	DELA_037	DELA	15503125	15125688	89996	46851846	61022	520	493	6.296
BMI_Plate41WellC6	SJER_045	SJER	21106805	20487288	NA	NA	NA	NA	NA	NA
BMI_Plate28WellH9	SERC_045	SERC	7490943	6374731	NA	NA	NA	NA	NA	NA
BMI_Plate28WellG6	SCBI_005	SCBI	15287913	12756292	13211	6446876	2760	487	463	1.566
BMI_Plate19WellF3	CLBJ_038	CLBJ	9400585	8711659	2342	1071849	5041	457	439	0.574
BMI_Plate41WellE2	ORNL_049	ORNL	7902688	7758280	56529	29993542	44704	530	501	7.471
BMI_Plate41WellD7	ORNL_027	ORNL	7018702	6876461	25697	12842905	5156	499	472	2.81
BMI_Plate42WellA7	UKFS_009	UKFS	22180789	21127560	238399	136108932	7072	570	547	13.699
BMI_Plate42WellF12	HARV_033	HARV	12773404	12375523	117952	64142518	5704	543	513	10.624
BMI_Plate35WellF5	JERC_049	JERC	5868312	5760545	18386	9129894	3609	496	472	2.924
BMI_Plate42WellC10	TREE_001	TREE	17182993	16453118	85398	42618098	2818	499	474	3.903
BMI_18S_05_0462	BONA_071	BONA	11717229	11380893	211201	182789416	102557	865	889	47.617
BMI_Plate81WellE12	DEJU_047	DEJU	14549495	13940447	120666	63842535	4867	529	501	9.173
BMI_Plate28WellH1	SCBI_067	SCBI	6733465	5823663	4282	2077479	2195	485	456	0.958
BMI_Plate42WellG3	HARV_037	HARV	12230050	11799087	141478	83144777	4982	587	562	17.971
BMI_Plate19WellG3	BART_004	BART	6763064	6329007	56886	36125689	41536	635	598	17.068
BMI_Plate81WellD11	DEJU_002	DEJU	NA	NA	NA	NA	NA	NA	NA	NA
BMI_Plate72WellE1	CPER_001	CPER	8230428	8092460	33991	16983601	2542	499	476	4.248
BMI_Plate81WellE1	DEJU_006	DEJU	16563097	15997680	291709	174552709	54915	598	565	21.152
BMI_Plate41WellE10	GRSM_007	GRSM	NA	NA	NA	NA	NA	NA	NA	NA
BMI_Plate41WellC1	SJER_003	SJER	15208494	14710651	NA	NA	NA	NA	NA	NA
BMI_Plate88WellG12	UKFS_009	UKFS	7269787	6989827	55713	31350136	9778	562	512	8.529
BMI_Plate88WellF5	SOAP_045	SOAP	NA	NA	NA	NA	NA	NA	NA	NA
BMI_Plate19WellD3	UNDE_027	UNDE	11021054	8298541	21678	10897668	2562	502	478	3.628
BMI_Plate28WellG12	SCBI_049	SCBI	8455895	7529342	15562	7848451	2899	504	479	2.637
BMI_Plate41WellE5	ORNL_053	ORNL	4812006	4739453	34179	17696967	13315	517	489	5.963
BMI_Plate42WellA8	UKFS_031	UKFS	NA	NA	132828	70310774	5598	529	502	6.741
BMI_Plate28WellF11	BLAN_007	BLAN	15016309	13164160	NA	NA	NA	NA	NA	NA
BMI_Plate28WellG1	BLAN_032	BLAN	10718571	8497524	5559	2821569	20668	507	466	0.889
BMI_Plate19WellC12	UNDE_007	UNDE	9065129	8482974	17176	8953734	7890	521	490	3.44
BMI_Plate28WellG9	SCBI_012	SCBI	8159466	7179073	NA	NA	NA	NA	NA	NA
BMI_Plate42WellC12	TREE_003	TREE	NA	NA	NA	NA	NA	NA	NA	NA
BMI_Plate42WellC12	TREE_003	TREE	NA	NA	NA	NA	NA	NA	NA	NA
BMI_Plate19WellE3	CPER_047	CPER	12928658	9515672	NA	NA	NA	NA	NA	NA
BMI_Plate35WellF2	SRER_003	SRER	945403	859757	NA	NA	NA	NA	NA	NA
BMI_Plate72WellC2	UKFS_001	UKFS	12514288	12209790	62008	32042591	4309	516	486	4.738
BMI_Plate88WellH7	KONZ_005	KONZ	12443796	12051412	NA	NA	NA	NA	NA	NA
BMI_Plate41WellD8	ORNL_029	ORNL	9724805	9457762	66688	36000610	37448	539	512	8.481
BMI_Plate68WellG5	DELA_014	DELA	8333588	8113978	48041	24393573	45502	507	485	4.168
BMI_Plate81WellE6	DEJU_015	DEJU	15307433	14855944	190435	104179576	6189	547	524	12.287
BMI_Plate72WellD3	KONZ_045	KONZ	13401068	13109138	133261	70953912	10587	532	506	8.474
BMI_Plate3WellH4	LAJA_003	LAJA	17938101	15794106	NA	NA	NA	NA	NA	6.423
BMI_Plate41WellC9	SJER_048	SJER	15239847	14714351	99305	54490259	8145	548	503	5.895
BMI_Plate42WellG4	MOAB_001	MOAB	18250771	17663444	141042	76565859	5612	542	514	11.543
BMI_Plate28WellH6	SERC_005	SERC	5406958	4749874	2423	1216709	2295	502	469	0.733
BMI_Plate71WellD12	MOAB_001	MOAB	19423067	18998297	NA	NA	NA	NA	NA	NA
BMI_Plate42WellH10	ABBY_063	ABBY	NA	NA	NA	NA	NA	NA	NA	NA
BMI_Plate3WellH9	LAJA_046	LAJA	NA	NA	NA	NA	NA	NA	NA	NA
BMI_Plate8WellE10	BART_004	BART	NA	NA	NA	NA	NA	NA	NA	NA
BMI_Plate1WellC10	BART_023	BART	NA	NA	NA	NA	NA	NA	NA	NA
BMI_Plate28WellG3	BLAN_038	BLAN	17389257	14319945	20682	10335354	37398	499	475	2.045
BMI_Plate61WellE11	HEAL_025	HEAL	10167509	9991122	264828	186601641	27986	704	676	39.394
BMI_Plate28WellF6	BLAN_001	BLAN	17552039	15123295	22483	11118614	2090	494	471	2.283
BMI_Plate42WellH1	MOAB_047	MOAB	NA	NA	NA	NA	NA	NA	NA	NA
BMI_Plate61WellD12	DEJU_014	DEJU	NA	NA	NA	NA	NA	NA	NA	NA
BMI_Plate41WellD2	ORNL_003	ORNL	20306167	19641289	331319	190107451	19241	573	551	17.095
BMI_Plate41WellE7	GRSM_002	GRSM	8204030	8057305	NA	NA	NA	NA	NA	NA
BMI_Plate28WellG10	SCBI_045	SCBI	8077793	7173771	4745	2236496	1485	471	448	0.908
BMI_Plate19WellA10	STER_006	STER	NA	NA	NA	NA	NA	NA	NA	NA
BMI_Plate41WellD11	ORNL_043	ORNL	3340649	3275549	18514	9717718	3682	524	494	4.671
BMI_Plate19WellD5	UNDE_001	UNDE	12788126	9681261	17122	8618153	4125	503	477	3.071
BMI_Plate35WellH2	SRER_005	SRER	2577362	2507191	5969	2892011	2342	484	462	2.216
BMI_Plate41WellC3	SJER_005	SJER	21271101	20632786	185582	100620148	23032	542	507	7.596
BMI_Plate41WellE12	GRSM_016	GRSM	7664949	7325580	24330	12399234	3802	509	478	4.177
BMI_18S_05_0466	GUAN_002	GUAN	9648347	9338818	70049	36764767	8392	524	493	6.672
BMI_Plate28WellH4	SERC_003	SERC	4655070	4116698	2795	1346673	2498	481	456	0.829
BMI_Plate72WellE4	GRSM_058	GRSM	20608149	20096694	96349	51087165	6476	530	503	6.1
BMI_Plate72WellD1	KONZ_005	KONZ	15640887	15340804	143438	76753911	4273	535	510	9.043
BMI_Plate81WellE4	DEJU_014	DEJU	10691903	10349446	56814	30146535	3484	530	501	6.674
BMI_Plate81WellD1	WREF_007	WREF	NA	NA	NA	NA	NA	NA	NA	NA
BMI_Plate19WellC6	UNDE_044	UNDE	NA	NA	NA	NA	NA	NA	NA	NA
BMI_Plate88WellH5	SOAP_043	SOAP	NA	NA	NA	NA	NA	NA	NA	NA
BMI_Plate81WellB5	CLBJ_032	CLBJ	NA	NA	NA	NA	NA	NA	NA	NA
BMI_Plate1WellC5	HARV_002	HARV	NA	NA	NA	NA	NA	NA	NA	NA
BMI_Plate35WellG5	JERC_050	JERC	6152155	6024688	23725	12383679	9469	521	489	4.059
BMI_Plate42WellH9	ABBY_062	ABBY	NA	NA	NA	NA	NA	NA	NA	NA
BMI_18S_05_0405	HARV_034	HARV	14353290	13461492	227756	148047308	30672	650	609	24.281
BMI_Plate19WellF5	CLBJ_033	CLBJ	10633805	9720765	NA	NA	NA	NA	NA	NA
BMI_Plate41WellD5	ORNL_021	ORNL	11307251	11076320	60508	34415616	7121	568	515	5.544
BMI_Plate28WellG4	SCBI_003	SCBI	15157579	13271667	NA	NA	NA	NA	NA	2.153
BMI_Plate41WellC4	SJER_025	SJER	15293072	14837122	49038	23241768	4805	473	454	2.637
BMI_Plate41WellB1	OAES_002	OAES	NA	NA	NA	NA	NA	NA	NA	NA
BMI_Plate35WellH5	OSBS_001	OSBS	6725206	6608232	NA	NA	NA	NA	NA	NA
BMI_Plate19WellB11	STEI_059	STEI	NA	NA	NA	NA	NA	NA	NA	NA
BMI_Plate69WellD12	ORNL_043	ORNL	14187844	13663212	179710	108320269	41514	602	574	17.189
BMI_Plate69WellF1	ORNL_053	ORNL	8461522	8265330	60481	31921334	12644	527	499	7.692
BMI_Plate28WellH11	SERC_049	SERC	6384173	5750353	NA	NA	NA	NA	NA	NA
BMI_Plate69WellE11	TALL_047	TALL	14999518	14680134	181286	97609824	7038	538	509	11.609
BMI_Plate81WellD6	WREF_072	WREF	23204476	22546364	405641	256196724	18102	631	599	24.544
BMI_Plate42WellG1	HARV_034	HARV	10871978	10380446	137213	77998572	4511	568	542	14.813
BMI_18S_05_0460	BONA_013	BONA	14764093	14231521	259465	188487326	69467	726	687	33.439
BMI_18S_05_0469	GUAN_006	GUAN	18537517	17961267	157932	89792518	20868	568	533	12.933
BMI_Plate28WellH3	SERC_002	SERC	NA	NA	5601	2649720	2377	473	452	1.191
BMI_Plate28WellF9	BLAN_004	BLAN	NA	NA	432	200085	925	463	445	NA
BMI_Plate35WellG2	SRER_004	SRER	4562245	4490010	24634	13293783	2748	539	510	7.167
BMI_Plate41WellE8	GRSM_003	GRSM	5050044	4944413	33168	17391752	5765	524	497	6.007
BMI_Plate68WellF5	DELA_005	DELA	12161547	11982782	NA	NA	NA	NA	NA	NA
BMI_Plate28WellH2	SERC_001	SERC	6634503	5662505	5595	2788711	4940	498	468	1.332
BMI_Plate41WellB8	OAES_044	OAES	14157694	13708760	174148	105357633	9689	604	578	18.34
BMI_Plate72WellE2	UKFS_003	UKFS	NA	NA	NA	NA	NA	NA	NA	NA
BMI_18S_05_0419	LAJA_051	LAJA	12414440	11678695	109461	60449347	6997	552	522	9.32
BMI_Plate88WellH3	SOAP_031	SOAP	NA	NA	NA	NA	NA	NA	NA	NA
BMI_Plate41WellE9	GRSM_006	GRSM	5615133	5493900	NA	NA	NA	NA	NA	NA
BMI_Plate42WellB10	STEI_001	STEI	16171562	14646521	NA	NA	NA	NA	NA	NA
BMI_Plate72WellB3	UKFS_005	UKFS	11033829	10802462	47206	22880310	26961	484	462	3.323
BMI_Plate35WellF6	OSBS_023	OSBS	493996	435294	NA	NA	NA	NA	NA	NA
BMI_Plate35WellG3	DSNY_003	DSNY	8411922	8258545	64856	34853869	8363	537	510	10.61
BMI_Plate81WellC6	OAES_044	OAES	13978271	13603519	206590	125298785	12244	606	577	23.554
BMI_Plate42WellG12	MOAB_046	MOAB	NA	NA	NA	NA	NA	NA	NA	NA
BMI_Plate28WellF8	BLAN_003	BLAN	NA	NA	316	137577	720	435	424	NA
BMI_Plate10WellA3	OAES_044	OAES	9772629	9132333	NA	NA	NA	NA	NA	NA
BMI_Plate28WellG5	SCBI_004	SCBI	15255066	13284827	15071	7425618	21932	492	465	1.8
BMI_Plate41WellD4	ORNL_021	ORNL	3237348	3116697	10514	5307152	4556	504	478	2.293
BMI_Plate41WellE1	ORNL_046	ORNL	5919827	5796877	28978	14923975	7234	515	483	4.465
BMI_Plate28WellH10	SERC_047	SERC	11468706	9782069	19325	9713741	2973	502	479	3.148
BMI_Plate69WellA11	ONAQ_007	ONAQ	17014108	16537663	399384	278749311	52092	697	673	34.145
BMI_Plate41WellC5	SJER_025	SJER	22180864	21505561	222896	121818059	44062	546	519	8.766
BMI_Plate35WellH4	JERC_003	JERC	6024341	5903776	14964	7489222	3388	500	473	2.406
BMI_Plate67WellA2	CPER_001	CPER	13785065	13439551	NA	NA	NA	NA	NA	NA
BMI_Plate19WellB12	STEI_053	STEI	NA	NA	NA	NA	NA	NA	NA	NA
BMI_Plate81WellE5	DEJU_014	DEJU	NA	NA	NA	NA	NA	NA	NA	NA
BMI_Plate28WellH5	SERC_004	SERC	5891551	5279200	3492	1692859	2100	484	458	0.819
BMI_Plate19WellC8	UNDE_035	UNDE	14657854	11214560	41787	24073380	39207	576	518	6.106
BMI_Plate35WellG4	JERC_002	JERC	10086627	9958761	90099	50091074	19701	555	520	9.686
BMI_Plate35WellF1	JORN_005	JORN	3108303	3020663	18850	10249308	4891	543	520	9.857
BMI_Plate72WellC1	KONZ_003	KONZ	13421666	13105644	NA	NA	NA	NA	NA	NA
BMI_Plate42WellH8	ABBY_061	ABBY	NA	NA	NA	NA	NA	NA	NA	NA
BMI_Plate19WellC5	UNDE_034	UNDE	NA	NA	NA	NA	NA	NA	NA	NA
BMI_Plate42WellA3	UKFS_002	UKFS	25002281	22396364	147253	76988453	11432	522	495	6.431
BMI_Plate28WellG11	SCBI_047	SCBI	7375045	6217816	1817	840084	1249	462	443	0.394
BMI_Plate20WellB1	JERC_001	JERC	9563863	9270369	50155	24476262	7356	488	465	3.501
BMI_Plate67WellF4	STER_031	STER	8914446	8801480	209784	134667285	27834	641	615	24.028
BMI_Plate41WellE6	GRSM_001	GRSM	5490291	5369852	21389	10905246	5549	509	478	3.305
BMI_Plate41WellD3	ORNL_003	ORNL	NA	NA	NA	NA	NA	NA	NA	NA
BMI_Plate28WellF12	BLAN_031	BLAN	14829315	12895532	NA	NA	NA	NA	NA	2.312
BMI_Plate28WellF7	BLAN_002	BLAN	13802732	11877814	NA	NA	NA	NA	NA	NA
BMI_Plate28WellG2	BLAN_033	BLAN	15785807	15276047	123156	65289791	12088	530	504	6.052
BMI_18S_05_0467	GUAN_003	GUAN	18787994	18076206	180447	103373322	13790	572	545	15.57
BMI_Plate88WellF12	LENO_003	LENO	7976577	7769684	NA	NA	NA	NA	NA	NA
BMI_Plate61WellB1	DEJU_002	DEJU	16026496	15484452	118851	64935990	40665	546	516	7.451
BMI_Plate35WellH3	DSNY_004	DSNY	3398884	3336880	21073	11747956	5312	557	529	8.256
BMI_Plate41WellC2	SJER_004	SJER	28586206	27693644	100496	48776782	22508	485	467	3.046
BMI_Plate41WellB7	OAES_043	OAES	13717279	13274313	118032	66363134	12389	562	533	12.859
BMI_Plate19WellB5	STEI_003	STEI	NA	NA	NA	NA	NA	NA	NA	NA
BMI_Plate88WellG3	SOAP_004	SOAP	NA	NA	NA	NA	NA	NA	NA	NA
BMI_Plate41WellD10	ORNL_043	ORNL	2193363	2049162	NA	NA	NA	NA	NA	NA
